# Effects of intergenerational transmission of small intestinal bacteria cultured from stunted Bangladeshi children with enteropathy

**DOI:** 10.1101/2024.11.01.621574

**Authors:** Kali M. Pruss, Clara Kao, Alexandra E. Byrne, Robert Y. Chen, Blanda Di Luccia, Laura Karvelyte, Reyan Coskun, Mackenzie Lemieux, Keshav Nepal, Daniel M. Webber, Matthew C. Hibberd, Yi Wang, Haoxin Liu, Dmitry A. Rodionov, Andrei L. Osterman, Marco Colonna, Christian Maueroder, Kodi Ravichandran, Michael J. Barratt, Tahmeed Ahmed, Jeffrey I. Gordon

## Abstract

Environmental enteric dysfunction (EED), a small intestinal disorder found at a high prevalence in stunted children, is associated with gut mucosal barrier disruption and decreased absorptive capacity^1–4^. To test the hypothesis that intergenerational transmission of a perturbed small intestinal microbiota contributes to undernutrition by inducing EED^5^, we characterized two consortia of bacterial strains cultured from duodenal aspirates from stunted Bangladeshi children with EED – one of which induced local and systemic inflammation in female gnotobiotic mice. Offspring of dams colonized with the inflammatory consortium exhibited impaired prenatal and postnatal growth, as well as immunologic changes phenocopying features of EED in children. Dam-to-pup transmission of the inflammatory consortium produced, in recently weaned offspring, alterations in inter-cellular signaling pathways related to intestinal epithelial cell renewal, barrier integrity and immune function. Cohousing of mice harboring the inflammatory or non-inflammatory consortia and subsequent screening of candidate disease-promoting bacterial isolates identified *Campylobacter concisus,* an organism typically found in the oral microbiota, as a contributor to enteropathy. The *C. concisus* strain induced, in a host nitric oxide synthase (NOS)-dependent manner, pro-inflammatory cytokine signaling. Moreover, host-derived nutrients generated by NOS augmented *C. concisus* growth. This preclinical model should facilitate identification of small intestinal microbiota-targeted therapeutics for (intergenerational) undernutrition.

---

Undernutrition is a significant global health challenge. Numerous epidemiologic studies indicate that stunting in mothers is associated with low birth weight and postnatal linear growth faltering (stunting) in their offspring^6,7^. Stunting in infants and children is accompanied by increased risk of infection, metabolic/hormonal imbalances later in life^8^, as well as neurodevelopmental/cognitive abnormalities^9–11^.

One hypothesis is that a perturbed small intestinal microbiota^2^ contributes to undernutrition by inducing environmental enteric dysfunction (EED)^1,12–14^ and subsequent transmission of the maternal small intestinal microbiota to offspring perpetuates intergenerational EED^5^. Evidence that the small intestinal microbiota contributes to the pathogenesis of EED comes in part from the Bangladeshi EED (BEED) study, in which stunted children who had failed to respond to a nutritional intervention underwent esophago-gastroduodenoscopy (EGD)^2,15^. Almost all (95%) of these children displayed histopathologic evidence of EED^2^. Sequencing bacterial 16S rRNA amplicons generated from duodenal aspirates collected during EGD revealed a ‘core’ group of 14 taxa (amplicon sequence variants, ASVs) that were present in >80% of the children. The absolute abundances of these taxa, not typically classified as enteropathogens, were significantly negatively correlated with linear growth (length-for-age Z score, LAZ) and positively correlated with levels of duodenal mucosal proteins involved in immunoinflammatory responses^2^.

Deciphering the role of the small intestinal microbiota in the pathogenesis of EED has been hampered by several factors. For example, EGD is limited to the proximal intestine and carries potential risks, precluding, for ethical reasons, its use in healthy children to define what constitutes a ‘normal’ small intestinal microbiota. In addition, the volume of fluid and biomass of microbes that can be retrieved from the lumen of the small intestine with EGD is small, limiting the number of ways the material can be employed for downstream analyses. Moreover, preclinical studies are necessary to define mechanisms and establish causal relationships between members of the microbiota and EED. Current mouse models rely on either provision of a low-protein diet, which has not been explicitly defined as a causative factor for EED in humans, and/or administration of a single pathogen or a broad inflammatory insult (e.g. treatment with LPS)^16–19^. While these models are valuable for understanding effects of protein restriction on immunity and the virulence mechanisms of enteric pathogens, they do not simulate the complexity of small intestinal bacterial community dynamics and interactions with the host that likely play a role in pathophysiology of EED in humans.

In the current study, we sought to model maternal-to-offspring transmission of different small intestinal bacterial consortia from children in the BEED study that elicit discordant intestinal and systemic inflammatory responses in gnotobiotic mice. Our goal was to use these consortia to obtain insights about host cellular and molecular responses and to identify bacteria that have a causal role in pathology associated with EED.
