## Supplementary Table 6 for "Effects of intergenerational transmission of small intestinal bacteria cultured from stunted Bangladeshi children with enteropathy"

### Sheet: Table 6
Supplementary Table 6 - Antibodies used for flow cytometry
(i) Flow cytometry of immune cells from intestines in intergenerational transmission and cohousing experiments, corresponds to Figs. 1i,j, Extended Data Figs. 4g,h
Target	Conjugate	Clone	Catalog #	Supplier
CD206	Alexa Fluor 488	C068C2	Cat #141710	Biolegend
CD45	Alexa Fluor 700	30-F11	Cat #103128	Biolegend
CD45	APC/Cy7	30-F11	Cat #103115	Biolegend
CD11b	PerCP/Cy5.5	M1/70	Cat #101228	Biolegend
CD11b	PE/Cy7	M1/70	Cat #101216	Biolegend
CD11c	APC/Cy7	N418	Cat #117317	Biolegend
CD103	FITC	2E7	Cat #121419	Biolegend
I-A/I-E	BV650	M5/114.15.2	Cat #107641	Biolegend
Ly6C	BV421	HK1.4	Cat #128031	Biolegend
Ly6G	BV711	1A8	Cat #127643	Biolegend
Ly6G	Alexa Fluor 700	1A8	Cat #127621	Biolegend
CD64	BV605	X54-5/7.1	Cat #139323	Biolegend
CD3ε	PerCP/Cy5.5	145-2C11	Cat #100327	Biolegend
CD4	PE/Dazzle594	RM4-5	Cat #100566	Biolegend
CX3CR1		SA011F11		Biolegend
CD19	Pacific Blue	6D5	Cat #115523	Biolegend
CD8α	BV605	53-6.7	Cat #100743	Biolegend
CD8b	FITC	YTS156.7.7	Cat #126605	Biolegend
CD196	BV421	140706	Cat #564736	BD Biosciences
FOXP3	Alexa Fluor 647	150D	Cat #320013	Biolegend
Tbet	BV421	O4-46	Cat #563318	BD Biosciences
Rorγt	APC	AFKJS-9	Cat #17-6988-82	eBioscience
Rorγt	BV650
NK1.1	APC	PK136	Cat #108736	Biolegend
TCRγδ	BV421	eBioGL3	Cat #118115	Biolegend
Sirpα	APC	P84	Cat #144013	Biolegend
IFNγ	PE	XMG1.2	Cat #505808	Biolegend
TNFα	FITC	MP6-XT22	Cat #506304	Biolegend
(ii) Flow cytometry of immune cells from spleen and meninges in intergenerational transmission experiment, corresponds to Supplementary Figs. 1a-c
Target	Conjugate	Clone	Catalog #	Supplier
CD4	BUV395	RM4.5	Cat #740208	BD Biosciences
CD5	BUV496	53-7.3	Cat #741048	BD Biosciences
CD27	BUV563	LG.3A10	Cat #741275	BD Biosciences
CD44	BUV615	IM7	Cat #751414	BD Biosciences
CD11c	BUV737	N418	Cat #749039	BD Biosciences
TCRb	BUV805	H57-597	Cat #748405	BD Biosciences
Ly6G	BV421	1A8	Cat #562737	BD Biosciences
CD25	Pacific Blue	PC61	Cat #102022	BioLegend
CD19	BV480	1D3	Cat #566107	BD Biosciences
MHCII	BV510	M5/114.15.2	Cat #107635	BioLegend
CXCR3	Super Bright 600	CXCR3-173	Cat #63-1831-82	eBioscience
B220	BV650	RA3-6B2	Cat #563893	BD Biosciences
CD49a	BV711	Ha31/8	Cat #564863	BD Biosciences
CD45	BV750	30-F11	Cat #746947	BD Biosciences
Ly6C	AlexaFluor488	HK1.4	Cat #53-5932-82	Invitrogen
CD8a	AlexaFluor532	53-6.7	Cat #58-0081-80	Invitrogen
CD122	BB700	TM-β1	Cat #742112	BD Biosciences
CD69	PE	H1.2F3	Cat #104508	BioLegend
CXCR6	PE/Dazzle594	SA051D1	Cat #151117	BioLegend
CD127	PE/Cy5	A7R34	Cat #135016	BioLegend
NK1.1	PE/Cy7	S17016D	Cat #156514	BioLegend
TCRγδ	Alexa Fluor 647	B1	Cat #107502	BioLegend
F4/80	Alexa Fluor 700	BM8	Cat #123130	BioLegend
Live/Dead	Zombie NIR		Cat #423106	BioLegend
(iii) Flow cytometry of immune cells from spleen and meninges in cohousing experiment, corresponds to Figs. 3f,g
Target	Conjugate	Clone	Catalog #	Supplier
CD4	BUV395	RM4.5	Cat #740208	BD Biosciences
CD5	BUV496	53-7.3	Cat #741048	BD Biosciences
CD115	BUV737	AFS98	Cat #750948	BD Biosciences
TCRb	BUV805	H57-597	Cat #748405	BD Biosciences
Ly6G	BV421	1A8	Cat #562737	BD Biosciences
IgD	Pacific Blue	11-26c.2a	Cat #405711	BioLegend
CD19	BV480	1D3	Cat #566107	BD Biosciences
B220	BV510	RA3-6B2	Cat #563103	BD Biosciences
F4/80	BV605	BM8	Cat #123133	BioLegend
MHCII	BV650	M5/114.15.2	Cat #107641	BioLegend
CD45	BV750	30-F11	Cat #746947	BD Biosciences
Ly6C	AlexaFluor488	HK1.4	Cat #53-5932-82	Invitrogen
CD11b	PerCP/Cy5.5	M1/70	Cat #101228	BioLegend
CD45IV+	PE	30-F11	Cat #103106	BioLegend
CD127	PE/Cy5	A7R34	Cat #135016	BioLegend
IgM	PE/Cy7	II/41	Cat #25-5790-81	Invitrogen
CD64	APC	X54-5/7.1	Cat #139306	BioLegend
CD11c	AlexaFluor700	N418	Cat #117320	BioLegend
Live/Dead	Zombie NIR		Cat #423106	BioLegend
